# The core microbiome of cultured Pacific oyster spat develops with age but not mortality

**DOI:** 10.1101/2023.10.27.564467

**Authors:** Anna Cho, Jan F. Finke, Kevin X. Zhong, Amy M. Chan, Rob Saunders, Angela Schulze, Snehal Warne, Kristina M. Miller, Curtis A. Suttle

## Abstract

The Pacific oyster (*Magallana gigas*, also known as *Crassostrea gigas*) is the most widely cultured shellfish worldwide, but production has been affected by mortality events. This includes mortality events in hatcheries that can threaten the seed supply for growers. There are several pathogens that cause disease in oysters, but in many cases mortality events cannot be attributed to a single agent, and appear to be multifactorial and involve a combination of environmental variables, microbial interactions and disbiosis. In many organisms, a mature microbiome provides resilience against pathogens and environmental stressors. In this study we investigated the microbiomes of cohorts of freshly settled oyster spat, some of which experienced notable mortality. Deep sequencing of 16S rRNA gene fragments did not show a significant difference among the microbiomes of cohorts experiencing different levels of mortality, but revealed a characteristic core microbiome with 74 taxa. Irrespective of mortality, the spat core microbiomes changed significantly in the relative abundance of taxa as the spat aged; yet, remained distinct from the microbial community in the surrounding water. The core microbiome was dominated by bacteria in the families *Rhodobacteraceae*, *Nitrosomonadaceae*, *Flavobacteriaceae, Pirellulaeceae* and *Saprospiraceae*. Of these, 14 taxa were indicative for the change in the core microbiome, which we designated as the “Hard-Core Microbiome”. The variability in diversity and richess of members of the core taxa decreased with oyster-spat aging, implying niche occupation. The study further accounts for the exchange of microbes with surrounding water during the core microbiome development. The observed shifts in the core microbiome with ageing oyster spat implies a crucial developmental period for the core microbiome of rearing spat.

**Importance:** The Pacific oyster (*Magallana gigas*, also known as *Crassostrea gigas*) is the most widely cultivated shellfish and is important to the economy of many coastal communities. However, high mortality of spat during the first few days following metamorphosis can affect the seed supply to oyster growers. Here, we show that the microbiome composition of recently settled oyster spat experiencing low or high mortality were not significantly different. Instead, development of the core microbiome were associated with spat aging and was partially driven by dispersal through the water. These findings imply the importance of early stage rearing conditons for spat microbiome development in aquaculture facilities. Furthermore, shellfish growers could gain information about the developmental state of the oyster spat microbiome by assessing key taxa. Additionally, the study provides a baseline micriobiome for future hypothesis testing on developing spat.
