## Supplementary material for "The core microbiome of cultured Pacific oyster spat develops with age but not mortality": SupplementaryTable1.xlsx

### Sheet: Sheet1
Kruskal-Wallis Test	Low Mortality Cohorts	High Mortality Cohorts	H	P-value	Q-value
Pair 1	OY01 (n=4)	OY05 (n=3)	2	0.157	0.436
Pair 2	OY14 (n=5)	OY13 (n=4)	3.84	0.05	0.225
Pair 3	OY15 (n=3)	OY16 (n=3)	0.428	0.513	0.659
Pair 4	OY18 (n=7)	OY19 (n=6)	0.327	0.568	0.681
