## Supplementary material for "The core microbiome of cultured Pacific oyster spat develops with age but not mortality": SupplementaryTable3.xlsx

### Sheet: Supplementary table 1
	OUT				Prevalence per Age Class						Linear Model				Indval	Balance
	ID	Genus	Family	Phylum	A	B	C	D	E	F	R2	P-value	Intercept	Slope
	11ca284ca1d707c8c6d40d1848ab28c3	Unknown	Nitrosomonadaceae	Proteobacteria	0	0.111111	0.625	1	1	1	0.858144	0.0079345	-0.181481	0.229762	DEF	NUM
	6de3dfa83384062bd67849cdbc75216d	Unknown	Nitrosomonadaceae	Proteobacteria	0	0.333333	0.625	1	1	1	0.872715	0.00635355	-0.0777778	0.210714	DEF
	0568b31e114cdc9dc12ebeee0cb59576	Unknown	Nitrosomonadaceae	Proteobacteria	0	0.333333	0.625	1	1	1	0.872715	0.00635355	-0.0777778	0.210714	DEF
	5dab6ce6ccf8ac98075a3da926a2d587	Uncultured	Micavibrionaceae	Proteobacteria	0.166667	0	0.875	0.833333	1	1	0.736086	0.0288324	-0.0666667	0.203571
	249efe65ed6bfb4c10e33177737a42f5	Unknown	A4b	Chloroflexi	0	0.444444	0.375	0.833333	1	1	0.896663	0.00415103	-0.103704	0.203571	DEF
	491a646742d5e473a40a5a820c61f9b9	Ulvibacter	Flavobacteriaceae	Bacteroidetes	0	0.333333	0.5	0.833333	0.8	1	0.935157	0.00161213	-0.0955556	0.192381
	2038eec835ba9f4537dd513c300bd128	Unknown	Rhodobacteraceae	Proteobacteria	0	0.444444	0.75	0.666667	1	1	0.86019	0.00770128	-0.0148148	0.188095		NUM
	dcd48edca09e18e8e842366568a12722	Unknown	Rhodobacteraceae	Proteobacteria	0.166667	0.333333	0.5	0.666667	1	1	0.966964	0.000413852	-0.0222222	0.180952
	21e52693d3317fa40e73f6e24a66b16d	Unknown	Rhodobacteraceae	Proteobacteria	0	0.444444	0.375	1	1	0.8	0.711537	0.0348103	-0.0259259	0.179762	DEF
	a85e6b4dcaccb28a4aaabb9f4deaefc5	Blastopirellula	Pirellulaceae	Planctomycetes	0.166667	0.555556	0.5	1	1	1	0.835929	0.0107041	0.103704	0.171429	DEF
	21acddbad3f53a23aacd25ac0fd421f5	Aquimarina	Flavobacteriaceae	Bacteroidetes	0.166667	0.333333	0.75	0.5	1	1	0.82302	0.0125169	0.0333333	0.169048		NUM
	bd755eb4aceb2d843f88e25454c5f6b5	Unknown	Rhodobacteraceae	Proteobacteria	1	1	1	1	1	1	0.532164	0.158302	1	-7.76994e-17		DEN
	31f06fd0cdecf16390a44e67bddb6d91	Unknown	Rhodobacteraceae	Proteobacteria	1	1	0.625	0.666667	0.6	0.2	0.854625	0.0083441	1.19778	-0.147381	ABC
	cb6188d3823838e89905b72970d410a8	Unknown	Rhodobacteraceae	Proteobacteria	1	1	0.875	0.5	0.6	0.2	0.869718	0.00666369	1.25333	-0.159286	ABC	DEN
