## Supplementary material for "The core microbiome of cultured Pacific oyster spat develops with age but not mortality": SupplementaryTable4.xlsx

### Sheet: bbc_taxa_diff_neutral (2)
					Target		Source		Neutral Model
	ID	Genus	Family	Phylum	Prevalence	Abundance	Prevalence	Abundance	Prevalence	Lower	Upper	Disp.
	8d823fb69ff096f8623ac33497b2935a	uncultured	Cyclobacteriaceae	Bacteroidetes	0.615385	0.0021341	0.5	0.00279153	0.525339	0.37352	0.672614	Neutral
	e708890a0f1031e2f930ec9eaf41e5f7	Dokdonia	Flavobacteriaceae	Bacteroidetes	0.564103	0.0504988	0.25	0.004287	0.693435	0.536941	0.815239	Neutral
	1f1ed2d28d750ab5d2e8139594bcc56d	Congregibacter	Halieaceae	Proteobacteria	0.717949	0.00213211	0.25	0.00322356	0.58064	0.42547	0.721348	Neutral
	5dab6ce6ccf8ac98075a3da926a2d587	uncultured	Micavibrionaceae	Proteobacteria	0.589744	0.00651712	0.25	0.0041873	0.684144	0.527458	0.807807	Neutral
	1ba30ae62cf60f960d1a2c415f8be237	Nitrosomonas	Nitrosomonadaceae	Proteobacteria	0.974359	0.245298	0.875	0.043734	1	0.910333	1	Neutral
	a85e6b4dcaccb28a4aaabb9f4deaefc5	Blastopirellula	Pirellulaceae	Planctomycetes	0.666667	0.00836355	0.25	0.00385497	0.65134	0.494427	0.781112	Neutral
	09ba79b9d9066fbe140806cc28d5f5c9	Unknown	Rhodobacteraceae	Proteobacteria	1	0.117735	1	0.0629092	1	0.910333	1	Neutral
	55723a8e7e7ccdd0777ad14b431fcfd6	Pseudophaeobacter	Rhodobacteraceae	Proteobacteria	0.871795	0.0148819	0.25	0.00564953	0.798048	0.648175	0.894472	Neutral
	f0c69fb9da1055559f7709da735740b6	Litoreibacter	Rhodobacteraceae	Proteobacteria	0.692308	0.00377868	0.125	0.00614802	0.827362	0.681094	0.914924	Neutral
	676779099745e11df82974e62c5894c2	Unknown	Rhodobacteraceae	Proteobacteria	0.948718	0.0159571	0.875	0.0446978	1	0.910333	1	Neutral
	a35b2910895d01ebfa2ebefcdd8a4065	Unknown	Rhodobacteraceae	Proteobacteria	0.948718	0.00533743	0.875	0.0135589	0.986412	0.887082	0.998511	Neutral
	993c7167ef3e52806f01879d08402dbd	Litoreibacter	Rhodobacteraceae	Proteobacteria	0.923077	0.0121057	0.375	0.0134259	0.985736	0.885987	0.998375	Neutral
	d4a39e90b6f77a7a792d7105530971b8	Unknown	Rhodobacteraceae	Proteobacteria	0.794872	0.00966006	0.375	0.00794257	0.903461	0.771735	0.962832	Neutral
	bcfb2e30a92172f42ed596464014101c	Unknown	Rhodobacteraceae	Proteobacteria	0.974359	0.0636987	0.875	0.0442325	1	0.910333	1	Neutral
	b3bd9408b28d068d56aaa2df70be6b34	Roseobacter clade CHAB-I-5 lineage	Rhodobacteraceae	Proteobacteria	0.974359	0.0112224	0.625	0.0346615	0.999998	0.910329	1	Neutral
	4750fb30a96b164a8248164745739157	Unknown	Rhodobacteraceae	Proteobacteria	0.948718	0.00929531	0.375	0.0081752	0.910628	0.780785	0.966831	Neutral
	6bda9eccceef672797d0278bfbdb6f37	Roseovarius	Rhodobacteraceae	Proteobacteria	0.846154	0.00509347	0.25	0.00761025	0.892288	0.757839	0.956386	Neutral
	44d1fdc73f782acc90e1d8559fef23a9	uncultured	Saprospiraceae	Bacteroidetes	0.74359	0.0111533	0.25	0.00385497	0.65134	0.494427	0.781112	Neutral
	6dd2771eda7c35ee3ec2a75247f2ad78	uncultured	Saprospiraceae	Bacteroidetes	0.666667	0.00441283	0.25	0.002858	0.534237	0.381765	0.680569	Neutral
	8a79cc86c7184e6d040cc3edc6f83355	uncultured organism	uncultured	Proteobacteria	0.538462	0.00395112	0.25	0.004287	0.693435	0.536941	0.815239	Neutral
	b514e36be2b6f2e1af07c67d9f965b9e	Unknown	A4b	Chloroflexi	0.74359	0.00897982	0.25	0.00292446	0.54299	0.389918	0.688353	Oyster
	fe614c4cdef42c9abdc7bf8f7fb8788b	Bdellovibrio	Bdellovibrionaceae	Proteobacteria	0.666667	0.00366146	0.125	0.00103021	0.231193	0.126771	0.38382	Oyster
	11ca284ca1d707c8c6d40d1848ab28c3	Unknown	Nitrosomonadaceae	Proteobacteria	0.564103	0.00184523	0.125	0.000498488	0.117754	0.049608	0.25445	Oyster
	1dc3c28a0734ebf9354b93da15622f1f	Unknown	Rhodobacteraceae	Proteobacteria	0.871795	0.00278454	0.25	0.00358911	0.622963	0.466395	0.757479	Oyster
	36eb94d20d82588034ce7471f6116b36	Unknown	Rhodobacteraceae	Proteobacteria	0.871795	0.00464368	0.25	0.00242597	0.473748	0.326568	0.625636	Oyster
	02150b3487ce1fd827c6d33865783b73	Unknown	Rhodobacteraceae	Proteobacteria	0.717949	0.00104063	0.125	0.000564953	0.132612	0.0587871	0.272321	Oyster
	19daf6b0bd84b5e24aecfc4d60f006ae	Unknown	Rhodobacteraceae	Proteobacteria	0.615385	0.00102751	0.125	0.000631418	0.147273	0.0681717	0.289631	Oyster
	889497ad8e64fd6a409cc3b5d86c9ca1	Unknown	Rhodobacteraceae	Proteobacteria	0.871795	0.00335949	0.375	0.00488518	0.744228	0.589861	0.854798	Oyster
	bd755eb4aceb2d843f88e25454c5f6b5	Unknown	Rhodobacteraceae	Proteobacteria	1	0.0114449	0.875	0.0182114	0.997649	0.906106	0.999946	Oyster
	2179b13bb3ef1e330d6a375f5612e508	uncultured bacterium	uncultured	Proteobacteria	0.74359	0.00142604	0.125	0.00186102	0.384675	0.248964	0.541068	Oyster
	01ec664d70fa103defd351f5397c172e	Unknown	A4b	Chloroflexi	0.769231	0.00756888	0.5	0.0166827	0.995769	0.902797	0.999832	Water
	6736d9d7d16fa9032e8911c9c41f0e0c	Olleya	Flavobacteriaceae	Bacteroidetes	0.769231	0.0316717	0.375	0.0239939	0.999766	0.909908	0.999999	Water
	7a63872efda9232dc95252ac85cd3794	[Polaribacter] huanghezhanensis	Flavobacteriaceae	Bacteroidetes	0.897436	0.0188163	0.75	0.058456	1	0.910333	1	Water
	21acddbad3f53a23aacd25ac0fd421f5	Aquimarina	Flavobacteriaceae	Bacteroidetes	0.589744	0.0216235	0.125	0.0279153	0.999954	0.91025	1	Water
	491a646742d5e473a40a5a820c61f9b9	Ulvibacter	Flavobacteriaceae	Bacteroidetes	0.538462	0.00998747	0.125	0.00475225	0.733645	0.578677	0.846712	Water
	3f021647a7abed3987e62c908ced7652	Aquibacter	Flavobacteriaceae	Bacteroidetes	0.641026	0.0300903	0.25	0.0107673	0.963103	0.851502	0.991654	Water
	e41d26e9b5ca353fffb75fd0b68dd18d	Nitrosomonas	Nitrosomonadaceae	Proteobacteria	0.74359	0.0266291	0.625	0.044731	1	0.910333	1	Water
	cb6188d3823838e89905b72970d410a8	Unknown	Rhodobacteraceae	Proteobacteria	0.74359	0.0120123	0.625	0.0210694	0.999237	0.908949	0.999994	Water
	63a4b8e40c100e72118caea46834384b	Sedimentitalea	Rhodobacteraceae	Proteobacteria	0.846154	0.00438938	0.625	0.0128278	0.982273	0.880452	0.997607	Water
	5184e816a7ad68f6433394903624bbed	Unknown	Rhodobacteraceae	Proteobacteria	0.871795	0.0101249	0.75	0.0220332	0.999482	0.909392	0.999997	Water
	596f514df7b4b99342e598812a6193f1	Unknown	Rhodobacteraceae	Proteobacteria	0.846154	0.0117838	0.625	0.0132598	0.984845	0.884552	0.998189	Water
	ca77aaf03f60e356dccd77571e794dee	Unknown	Rhodobacteraceae	Proteobacteria	0.846154	0.0052977	0.625	0.0160181	0.994555	0.900691	0.999728	Water
	447ce24138eb2de774cd4739cc6cef9c	Fuerstia	Rubinisphaeraceae	Planctomycetes	0.871795	0.0295031	0.75	0.0606161	1	0.910333	1	Water
	e468bb1c0873e9a78845ac975c7f0ffc	Fuerstia	Rubinisphaeraceae	Planctomycetes	0.871795	0.0880452	0.75	0.259613	1	0.910333	1	Water
	2dd9b9c3350cdef5d143a006f665ead6	uncultured	Saprospiraceae	Bacteroidetes	0.897436	0.0308731	0.625	0.0329002	0.999995	0.910323	1	Water
	286231aec9d6c50bda282176e5f71a7e	Unknown	Unknown	Bacteroidetes	0.538462	0.0141003	0.5	0.0070453	0.870495	0.731387	0.943161	Water
	961c707c005cf4c16fb3703d9fc02dc5	Marinicella	Unknown Family	Proteobacteria	0.769231	0.00404251	0.375	0.00860722	0.922636	0.796216	0.973263	Water
